# Making sense of virus size and the tradeoffs shaping viral fitness

**DOI:** 10.1101/2020.04.01.020628

**Authors:** Kyle F. Edwards, Grieg F. Steward, Christopher R. Schvarcz

## Abstract

Viruses span an impressive size range, with genome length varying more than a thousandfold and capsid volume nearly a millionfold. Physical constraints suggest that smaller viruses may have multiple fitness advantages, because a greater number of viral offspring can be created from limited host resources, and because smaller particles diffuse to encounter new hosts more rapidly. At the same time, a larger genome size allows for numerous additional functions that may increase fitness, such as better control of replication, transcription, translation, and host metabolism, and neutralization of host defenses. However, it is unclear whether important viral traits correlate with size, and whether this causes size to vary among host types or environmental contexts. Here we focus on viruses of aquatic unicellular organisms, which exhibit the greatest known range of virus size. We develop and synthesize theory, and analyze data where available, to consider how size affects the primary components of viral fitness. We suggest that the costs of larger size (lower burst size and diffusivity) are mitigated by the role of a larger genome in increasing infection efficiency, broadening host range, and potentially increasing attachment success and decreasing decay rate. These countervailing selective pressures may explain why such a breadth of sizes exist and can even coexist when infecting the same host populations. We argue that oligotrophic environments may be particularly enriched in unusually large or “giant” viruses, because environments with diverse, resource-limited phagotrophic eukaryotes at persistently low concentrations may select for broader host range, better control of host metabolism, lower decay rate, and a physical size that mimics bacterial prey. Finally, we describe areas where further research is needed to understand the ecology and evolution of viral size diversity.
