## Supplementary material for "Making sense of virus size and the tradeoffs shaping viral fitness": Table S1

### Sheet: Table S1
Table S1. Adsorption rates and relevant metadata for viruses infecting free-living unicellular aquatic organisms.
Virus	Host	Host type	Virus type	Virus diameter (nm)	Host equivalent spherical diameter (µm)	Adsorption rate (mL per min)	Temperature (ºC)	Host motility (yes/no)	Host swimming speed (µm per s)	Adsorption reference	Host volume reference	Host swimming speed reference
phiCb	Caulobacter crescentus	Heterotrophic bacteria	dsDNA	102	0.74	3.6e-11	30	y		7
phi38	Cellulophaga baltica	Heterotrophic bacteria		45	1.33	5.21e-10	20	n		10
RDJLphi1	Roseobacter denitrificans	Heterotrophic bacteria		69	1	1.04e-10	25	y		12
"1/4"	Shewanella frigidimarina	Heterotrophic bacteria		65	1	6.2e-10	4	y		17
"3/49"	Shewanella	Heterotrophic bacteria		50	1	2.1e-10	4	y		17
nt-1	Vibrio natrigiens	Heterotrophic bacteria		89	0.76	9.2e-10	27	y		26
nt-6	Vibrio natrigiens	Heterotrophic bacteria		60	0.76	1.5e-10	27	y		26
LPP-1	Plectonema boryanum	Cyanobacteria	dsDNA	59	3.05983	4.8e-10	26.5	n		6	18
N-1	Nostoc muscorum	Cyanobacteria	dsDNA	55	2.7593	2.5e-09		n		1	8, 11
MpV-SP1	Micromonas pusilla	Eukaryote	dsDNA	113	2.30353	1.38e-09	18	y	59	3	4	14
OtV5	Ostreococcus tauri	Eukaryote	dsDNA	122	0.997704	3.1e-11	20	n		25
S-PM2	Synechococcus	Cyanobacteria	dsDNA	85	1.28075	6.06e-09	25	n		24	9
HaV	Heterosigma akashiwo	Eukaryote	dsDNA	202	12.8191	5.1e-08	20	y	100	21		21
PBCV-1	Chlorella-like symbiont	Eukaryote	dsDNA	190	4.24314	4.8e-09	25	n		23	15
AaV	Aureococcus anophagefferens	Eukaryote	dsDNA	140	2.88707	5.82e-10	18	n		2	5
EhV-99B1	Emiliania huxleyi	Eukaryote	dsDNA	170	7	1.64e-08	15	n		13
CroV	Cafeteria roenbergensis	Eukaryote	dsDNA	300	4.50901	1.83e-08	22	y	95	22		14
FloGV	Florenciella	Eukaryote	dsDNA	380	3.88912	4.1e-08	22	y
AS-1	Synechococcus cedrorum	Cyanobacteria	dsDNA	90	2.16318	5.42e-11	20	n		16
S-BBS1	Synechococcus	Cyanobacteria	dsDNA	50	1.29987	3.94e-09	25	n		20
S-RIM	Synechococcus	Cyanobacteria	dsDNA	100	1.28075	6.7e-10	21.5	n		19	9

### Sheet: References
1	Adolph KW, Haselkorn R. Photosynthesis and the development of the blue-green algal virus N-1. Virology 1972; 47: 370–374.
2	Brown CM, Bidle KD. Attenuation of virus production at high multiplicities of infection in Aureococcus anophagefferens. Virology 2014; 466–467: 71–81.
3	Cottrell MT, Suttle CA. Dynamics of lytic virus infecting the photosynthetic marine picoflagellate Micromonas pusilla. Limnol Oceanogr 1995; 40: 730–739.
4	DuRand MD, Green RE, Sosik HM, Olson RJ. Diel variations in optical properties of Micromonas pusilla (Prasinophyceae). J Phycol 2002; 38: 1132–1142.
5	Gobler CJ, Anderson OR, Gastrich MD, Wilhelm SW. Ecological aspects of viral infection and lysis in the harmful brown tide alga Aureococcus anophagefferens. Aquat Microb Ecol 2007; 47: 25–36.
6	Goldstein DA, Bendet IJ, Lauffer MA, Smith KM. Some biological and physicochemical properties of blue-green algal virus LPP-1. Virology 1967; 32: 601–613.
7	Guerrero-Ferreira RC, Viollier PH, Ely B, Poindexter JS, Georgieva M, Jensen GJ, et al. Alternative mechanism for bacteriophage adsorption to the motile bacterium Caulobacter crescentus. Proc Natl Acad Sci U S A 2011; 108: 9963–9968.
8	Hahn A, Stevanovic M, Mirus O, Schleiff E. The TolC-like protein HgdD of the cyanobacterium Anabaena sp. PCC 7120 is involved in secondary metabolite export and antibiotic resistance. J Biol Chem 2012; 287: 41126–41138.
9	Heldal M, Scanlan DJ, Norland S, Thingstad F, Mann NH. Elemental composition of single cells of various strains of marine Prochlorococcus and Synechococcus using X-ray microanalysis. Limnol Oceanogr 2003; 48: 1732–1743.
10	Holmfeldt K, Howard-Varona C, Solonenko N, Sullivan MB. Contrasting genomic patterns and infection strategies of two co-existing Bacteroidetes podovirus genera. Environ Microbiol 2014; 16: 2501–2513.
11	Hu B, Yang G, Zhao W, Zhang Y, Zhao J. MreB is important for cell shape but not for chromosome segregation of the filamentous cyanobacterium Anabaena sp. PCC 7120. Mol Microbiol 2007; 63: 1640–1652.
12	Huang C, Zhang Y, Jiao N. Phage resistance of a marine bacterium, roseobacter denitrificans OCh114, as revealed by comparative proteomics. Curr Microbiol 2010; 61: 141–147.
13	Jefferson RL. Cell cycle of Emiliania huxleyi and its effects on host : virus interactions. 2004. University of Plymouth.
14	Lisicki M, Rodrigues MFV, Goldstein RE, Lauga E. Swimming eukaryotic microorganisms exhibit a universal speed distribution. Elife 2019; 8.
15	McAuley PJ. Nitrogen limitation and amino-acid metabolism of Chlorella symbiotic with green hydra. Planta 1987; 171: 532–538.
16	Otto K, Weichart D, And †, Kjelleberg S. Plasmid Transfer between Marine Vibrio Strains during Predation by the Heterotrophic Microflagellate Cafeteria roenbergensis. APPLIED AND ENVIRONMENTAL MICROBIOLOGY . 1997.
17	Safferman RS, Diener TO, Desjardins PR, Morris ME. Isolation and characterization of AS-1, a phycovirus infecting the blue-green algae, Anacystis nidulans and Synechococcus cedrorum. Virology 1972; 47: 105–113.
18	Senčilo A, Luhtanen AM, Saarijärvi M, Bamford DH, Roine E. Cold-active bacteriophages from the Baltic Sea ice have diverse genomes and virus-host interactions. Environ Microbiol 2015; 17: 3628–3641.
19	Simis SGH, Tijdens M, Hoogveld HL, Gons HJ. Optical signatures of the filamentous cyanobacterium Leptolyngbya boryana during mass viral lysis. Limnol Oceanogr 2007; 52: 184–197.
20	Stoddard LI, Martiny JBH, Marston MF. Selection and characterization of cyanophage resistance in marine Synechococcus strains. Appl Environ Microbiol 2007; 73: 5516–5522.
21	Suttle CA, Chan AM. Marine cyanophages infecting oceanic and coastal strains of Synechococcus: abundance, morphology, cross-infectivity and growth characteristics. Mar Ecol Prog Ser 1993; 92: 99–109.
22	Tarutani K, Nagasaki K, Yamaguchi M. Virus adsorption process determines virus susceptibility in Heterosigma akashiwo (Raphidophyceae). Aquat Microb Ecol 2006; 42: 209–213.
23	Taylor BP, Weitz JS, Brussaard CPD, Fischer MG. Quantitative infection dynamics of cafeteria roenbergensis virus. Viruses 2018; 10: 1–11.
24	Van Etten JL, Burbank DE, Xia Y, Meints RH. Growth cycle of a virus, PBCV-1, that infects Chlorella-like algae. Virology 1983; 126: 117–125.
25	Wilson WH, Carr NG, Mann NH. The effect of phosphate status on the kinetics of cyanophage infection in the oceanic cyanobacterium Synechococcus sp. WH7803. J Phycol 1996; 32: 506–516.
26	Yau S, Caravello G, Fonvieille N, Desgranges É, Moreau H, Grimsley N. Rapidity of Genomic Adaptations to Prasinovirus Infection in a Marine Microalga. Viruses 2018; 10: 441.
27	Zachary A. Physiology and ecology of bacteriophages of the marine bacterium Beneckea natriegens: salinity. Appl Environ Microbiol 1976; 31: 415–422.
