## Supplementary material for "Making sense of virus size and the tradeoffs shaping viral fitness": Table S2

### Sheet: Table S1
Table S2. Compilation of viral burst size and latent period for phytoplankton viruses, including strain name, host name and taxonomy, source environment, virus genome size and type, capsid diameter, host genome and cell size, burst, size, method for counting burst size, latent period, temperature and irradiance of one-step growth experiment, host growth rate. With the exception of the data on Cro…
Virus Name	Host	Host strain or synonym	Host genus	Host taxon	Environment	Virus type	Virus genome size (Kbp)	Virus genome reference	Virus particle size (nm)	Host genome size (Mbp)	Host genome reference	Host cell volume (cubic microns)	Host cell volume reference	Burst size	Infectious units or counts	Latent period (hr)	Temperature (ºC)	Irradiance (µmol photons per m squared per s)	Growth rate (per day)	Primary reference
N-1	Nostoc muscorum	Anabaena PCC 7120	Anabaena	Cyanobacteria	Freshwater	dsDNA	65	14	55	7.21	21	11	30, 37	100	infectious	7		5.8		1
MpV-SP1	Micromonas pusilla	strain plymouth 27	Micromonas	Prasinophyte	Marine	dsDNA	101	16	113	21.9	111	6.4	20				18	60		17
MpV	Micromonas pusilla		Micromonas	Prasinophyte	Marine	dsDNA			132.5	21.9	111	6.4	20	72	infectious	7	16	40	0.69	109
AaV	Aureococcus anophagefferens		Aureococcus	Pelagophyte	Marine	dsDNA	371	64	140	56	27	12.6	27	178	counts	24	18	120	0.404	10
LPP-1	Plectonema boryanum	Leptolyngbya boryana	Plectonema	Cyanobacteria	Freshwater	dsDNA	41.5	112	59	7.26	21	15	88	100	infectious	7	26.5	22		28
S-PM2	Synechococcus	WH7803	Synechococcus	Cyanobacteria	Marine	dsDNA											25	15		41
PBCV-1	Chlorella-like symbiont	Chlorella variabilis NC64A	Chlorella	Chlorophyte	Freshwater	dsDNA	331	54	190	46	6	40	61	275	infectious	3	25	30	1.39	104
AS-1	Synechococcus cedrorum		Synechococcus	Cyanobacteria	Freshwater	dsDNA			90			5.3		50	infectious	8.5	25	58		81
S-BBS1	Synechococcus	BBC1	Synechococcus	Cyanobacteria	Marine	dsDNA			50	2.4	19	1.15	66	250	infectious	9	25	36		95
S-PM2	Synechococcus	WH7803	Synechococcus	Cyanobacteria	Marine	dsDNA	196	60	85	2.37	19	1.1	34	45	infectious	9	25	20	0.33	110
S-RIM1	Synechococcus	WH7803	Synechococcus	Cyanobacteria	Marine	dsDNA				2.37	19	1.1	34	63	infectious	7	21.5			91
S-RIM8	Synechococcus	WH7803	Synechococcus	Cyanobacteria	Marine	dsDNA			100	2.37	19	1.1	34	86	infectious	7	21.5			91
	Plectonema boryanum	Leptolyngbya boryana	Plectonema	Cyanobacteria	Freshwater				54.5	7.26	21	15	88	100	infectious	2				89
SM-2	Synechococcus elongatum	UTEX 563	Synechococcus	Cyanobacteria	Freshwater	dsDNA			52.5	2.7	36	0.32	7	250	infectious	16	25	27		52
LPP-1	Plectonema boryanum	Leptolyngbya boryana	Plectonema	Cyanobacteria	Freshwater	dsDNA	41.5	112	59	7.26	21	15	88	350	infectious	7	26	73		73
SM-1	Microcystis aeruginosa	NRC-1, PCC 7941	Microcystis	Cyanobacteria	Freshwater	dsDNA	98	59	67	4.3	113	60	57	300	infectious	20	24	15		58
AS-1M	Synechococcus cedrorum	UI 1911	Synechococcus	Cyanobacteria	Freshwater	dsDNA	99		90	3.5		5.3		40	infectious	8	30	123		85
A-1(L)	Anabaena variabilis	Myers strain, PCC 7118	Anabaena	Cyanobacteria	Freshwater	dsDNA	68	4	60	5.87	35	11	30, 37	72.5	infectious	5				29
A-4(L)	Anabaena variabilis	Myers strain, PCC 7118	Anabaena	Cyanobacteria	Freshwater	dsDNA	41.8	72	60	5.87	35	11	30, 37	110	infectious	2.5	25			29
S-4(L)	Synechococcus elongatus	CALU 698	Synechococcus	Cyanobacteria	Freshwater				75					225	infectious	12				29
S-5(L)	Synechococcus elongatus	CALU 698	Synechococcus	Cyanobacteria	Freshwater				80					125	infectious	18				29
PvV01	Phaeocystis pouchetii		Phaeocystis	Haptophyte	Marine	dsDNA	485	115	220	201	9	166		475	counts	12	5	30		38
HaV01	Heterosigma akashiwo	NM96	Heterosigma	Raphidophyte	Marine	dsDNA	294	98	202	1945	9	1103	96	770	infectious	30	20	45	0.43	67
EhV-99B1	Emiliania huxleyi	Eh BOF92	Emiliania	Haptophyte	Marine	dsDNA	415		170	142	76	47	78	620	counts	12	15	30	0.42	13
CeV-01B	Haptolina ericina	Chrysochromulina ericina	Haptolina	Haptophyte	Marine	dsDNA	474	117	160	1070	106	113	39	2950	counts	14	15	45		82
PoV-01B	Pyramimonas orientalis		Pyramimonas	Prasinophyte	Marine	dsDNA	560		220			65	39	900	counts	14	15	45		82
HcV03	Heterocapsa circularisquama		Heterocapsa	Dinoflagellate	Marine	dsDNA	356	97	197	20500	62	2200	114	1800	infectious	56	20	90	0.265	118
MpRNAV01B	Micromonas pusilla	LAC38	Micromonas	Prasinophyte	Marine	dsRNA	25.5		72.5	21.9	111	6.4	20	490	counts	40	15	75	0.29	11
RsRNAV	Rhizosolenia setigera		Rhizosolenia	Diatom	Marine	ssRNA	8.9	86	32	100000	15	63000	92	3100	infectious	48	15	110	1.02	70
HcRNAV34	Heterocapsa circularisquama		Heterocapsa	Dinoflagellate	Marine	ssRNA	4.4		30	20500	62	2200	114	21000	infectious	24	20	140		97
HcRNAV109	Heterocapsa circularisquama		Heterocapsa	Dinoflagellate	Marine	ssRNA	4.4		30	20500	62	2200	114	3400	infectious	24	20	140		97
PgV Group I	Phaeocystis globosa		Phaeocystis	Haptophyte	Marine	dsDNA	466		150	293	105	172	40	248	counts	10	15	100	0.34	5
PgV Group IIa	Phaeocystis globosa		Phaeocystis	Haptophyte	Marine	dsDNA	177		100	293	105	172	40	345	counts	12	15	100	0.34	5
PgV Group IIb	Phaeocystis globosa		Phaeocystis	Haptophyte	Marine	dsDNA	177		100	293	105	172	40	381	counts	16	15	100	0.34	5
CsNIV	Chaetoceros salsugineum	Ch42	Chaetoceros	Diatom	Marine	ssDNA (partial ds)	7		38	239	9	115	9	325	infectious	24	15	130	0.84	69
Ma-LMM01	Microcystis aeruginosa		Microcystis	Cyanobacteria	Freshwater	dsDNA	160		86	4.3	113	60	57	82	infectious	8	30	40	0.6	116
OtV5	Ostreococcus tauri	OTH95	Ostreococcus	Prasinophyte	Marine	dsDNA	186		122	12.6		0.52		25	counts	8	20	100	1.23	18
CtenRNAV	Chaetoceros tenuissimus		Chaetoceros	Diatom	Marine	ssRNA	13.2		31	239	9	324		11800	infectious	24	15	110	1.26	87
CdebDNAV	Chaetoceros debilis	Ch48	Chaetoceros	Diatom	Marine	ssDNA	7		30	239	9	280	32	55	infectious	24	15	130	0.284	98
CwNIV	Chaetoceros cf. wighamii		Chaetoceros	Diatom	Marine		7.5		30	239	9	1465	8	26396	counts	8	15	265	0.62	23
PaV-LD	Planktothrix agardhii	HAB0637	Planktothrix	Cyanobacteria	Freshwater	dsDNA	95.3	25	77.5	5	83	62.5	2	340	infectious	48	26	35	0.207	26
TampV	Teleaulax amphioxeia		Teleaulax	Cryptophyte	Marine				203			165	31	480	infectious	24	20	140		68
CsfrRNAV	Chaetoceros socialis f. radians		Chaetoceros	Diatom	Marine	ssRNA	9.5		22	239	9	350	33	66	infectious	48	15	130	1.17	101
S-CBM2	Synechococcus	CB0101	Synechococcus	Cyanobacteria	Marine	dsDNA	180		90	2.37	19	1.1	34	28	counts	15	25	15		108
S-CBP1	Synechococcus	CB0101	Synechococcus	Cyanobacteria	Marine	dsDNA	48		52	2.37	19	1.1	34	86	counts	6	25	15		108
S-CBP2	Synechococcus	CB0208	Synechococcus	Cyanobacteria	Marine	dsDNA	48		55	2.37	19	1.1	34	92	counts	8	25	15		108
S-CBP3	Synechococcus	CB0101	Synechococcus	Cyanobacteria	Marine	dsDNA	48		55	2.37	19	1.1	34	75	counts	8	25	15		108
S-CBS2	Synechococcus	CB0204	Synechococcus	Cyanobacteria	Marine	dsDNA	70		90	2.37	19	1.1	34	65	counts	24	25	15		108
S-CBS3	Synechococcus	CB0202	Synechococcus	Cyanobacteria	Marine	dsDNA	30		56	2.37	19	1.1	34	175	counts	24	25	15		108
S-CBS4	Synechococcus	CB0101	Synechococcus	Cyanobacteria	Marine	dsDNA	65		72	2.37	19	1.1	34	57	counts	24	25	15		108
ClorDNAV	Chaetoceros lorenzianus		Chaetoceros	Diatom	Marine	ssDNA (partial ds)	5.8		34	1000	9	8000		22000	infectious	48	15	140	1.12	99
HpygDNAV	Heterocapsa pygmaea		Heterocapsa	Dinoflagellate	Marine	dsDNA			165	3716	51	501	107	175	infectious	36	20	85	0.47	44
Csp05DNAV	Chaetoceros sp.	TG07-C28	Chaetoceros	Diatom	Marine	ssDNA (partial ds)	11.6		33	239	9	600		430	infectious	24	15	140	0.9	119
Csp07DNAV	Chaetoceros sp.	SS628-11	Chaetoceros	Diatom	Marine	ssDNA (partial ds)	5.5		34	239	9	424		29	infectious	12	15	130	0.94	48
MaMV-DC	Microcystis aeruginosa	FACHB-524	Microcystis	Cyanobacteria	Freshwater	dsDNA	160		70	4.3	113	60	57	80	infectious	24	25	35	0.133	71
Csp03RNAV	Chaetoceros sp.	SS08-C03	Chaetoceros	Diatom	Marine	ssRNA	9.4		32	239	9	500				48	15	130	1.51	102
CsetDNAV	Chaetoceros setoensis		Chaetoceros	Diatom	Marine	ssDNA	5.8		33	239	9	800		20000	infectious	48	15	130	1.78	103
P-SSP7	Prochlorococcus	MED4	Prochlorococcus	Cyanobacteria	Marine	dsDNA	45			1.66	79	0.113	12	40	counts	5.5	20	30	0.6	24
P-GSP1	Prochlorococcus	MED4	Prochlorococcus	Cyanobacteria	Marine	dsDNA	45			1.66	79	0.113	12	65	counts	5	24	206	0.55	24
P-HM1	Prochlorococcus	MED4	Prochlorococcus	Cyanobacteria	Marine	dsDNA	181			1.66	79	0.113	12	15	counts	6.5	20	30	0.6	24
P-HM2	Prochlorococcus	MED4	Prochlorococcus	Cyanobacteria	Marine	dsDNA	184			1.66	79	0.113	12	30	counts	5	20	30	0.6	24
P-HS2	Prochlorococcus	MED4	Prochlorococcus	Cyanobacteria	Marine	dsDNA	38.3			1.66	79	0.113	12	160	counts	6.5	20	30	0.6	24
P-HS3	Prochlorococcus	MED4	Prochlorococcus	Cyanobacteria	Marine	dsDNA	37.8			1.66	79	0.113	12	25	counts	8	20	30	0.6	24
Syn5	Synechococcus	WH8109	Synechococcus	Cyanobacteria	Marine	dsDNA	46.2		60	2.37	19	1.1	34	24	infectious	1	28	47.5	1.11	75
S-TIM5	Synechococcus	WH8102	Synechococcus	Cyanobacteria	Marine	dsDNA	161		86	2.37	19	1.1	34	35	infectious	6	22	20		80
CtenDNAV type II	Chaetoceros tenuissimus		Chaetoceros	Diatom	Marine	ssDNA (partial ds)	5.6		37	239	9	324		1700	infectious	24	20	130	1.86	47
CtenRNAV type II	Chaetoceros tenuissimus		Chaetoceros	Diatom	Marine	ssRNA	9.6		35	239	9	324		284	infectious	36	20	130	1.86	47
HeV RF02	Haptolina ericina	Chrysochromulina ericina	Haptolina	Haptophyte	Marine	dsDNA	530		175	1070	106	113	39	775	counts	14	14	100		42
PkV RF01	Prymnesium kappa		Prymnesium	Haptophyte	Marine	dsDNA			310					80	counts	24	14	100		42
PkV RF02	Prymnesium kappa		Prymnesium	Haptophyte	Marine	dsDNA	507		160					400	counts	12	14	100		42
SpalV	Stephanopyxis palmeriana		Stephanopyxis	Diatom	Marine				27.5			350000	84	92	infectious	40	20	85	0.91	46
ScosV	Skeletonema costatum		Skeletonema	Diatom	Marine				47.5			186	22	170	infectious	40	20	85	0.84	45
CpV-BQ1	Chrysochromulina parva		Chrysochromulina	Haptophyte	Marine	dsDNA	485		145	353	106	20	50	63	counts	48	15	23	0.18	63
TsV	Tetraselmis striata		Tetraselmis	Chlorophyte	Marine	dsDNA	31		60	90	3	382	94	40000	counts	24	17			74
Vb-AphaS-CL131	Aphanizomenon flos-aquae		Aphanizomenon	Cyanobacteria	Freshwater	dsDNA	120		97	4.5		12	77	218	infectious	36	22		0.48	93
Pf-WMP4	Phormidium foveolarum		Phormidium	Cyanobacteria	Freshwater	dsDNA	40.9		55	4.65		6.3	43	145	infectious	4	28	28		56
Pf-WMP3	Phormidium foveolarum		Phormidium	Cyanobacteria	Freshwater	dsDNA	43.2		55	4.65		6.3	43	113	infectious	5	28	28		55
CroV	Cafeteria roenbergensis		Cafeteria	Bicosoecid	Marine	dsDNA	730		300	35	120	48	121	470	counts	5.5	22		4.75	122
FloGV	Florenciealla		Florenciella	Dictyochophyte	Marine	dsDNA	1200		380	98		30.8		40	counts	20	24		2

### Sheet: Table S1 References
1. Adolph, K., and R. Haselkorn. 1972. Photosynthesis and the development of blue-green algal virus N-1. Virology 47:370–374.
2. Akcaalan, R., F. M. Young, J. S. Metcalf, L. F. Morrison, M. Albay, and G. A. Codd. 2006. Microcystin analysis in single filaments of Planktothrix spp. in laboratory cultures and environmental blooms. Water Research 40:1583–1590.
3. Arora, M., A. C. Anil, F. Leliaert, J. Delany, and E. Mesbahi. 2013. Tetraselmis indica (Chlorodendrophyceae, Chlorophyta), a new species isolated from salt pans in Goa, India. European Journal of Phycology 48:61–78.
4. Bancroft, I., and R. Smith. 1989. Restriction mapping of genomic DNA from five cyanophages infecting the heterocystous cyanobacteria Nostoc and Anabaena. New Phytologist 113:161–166.
5. Baudoux, A. C., and C. P. D. Brussaard. 2005. Characterization of different viruses infecting the marine harmful algal bloom species Phaeocystis globosa. Virology 341:80–90.
6. Blanc, G., G. Duncan, I. Agarkova, M. Borodovsky, J. Gurnon, A. Kuo, E. Lindquist, S. Lucas, J. Pangilinan, J. Polle, A. Salamov, A. Terry, T. Yamada, D. D. Dunigan, I. V Grigoriev, J.-M. Claverie, and J. L. Van Etten. 2010. The Chlorella variabilis NC64A genome reveals adaptation to photosymbiosis, coevolution with viruses, and cryptic sex. The Plant cell 22:2943–55.
7. Boenigk, J., C. Matz, K. Jürgens, and H. Arndt. 2001. The Influence of Preculture Conditions and Food Quality on the Ingestion and Digestion Process of Three Species of Heterotrophic Nanoflagellates. Microbial ecology 42:168–176.
8. Bosak, S., M. G. Udovič, and D. Sarno. 2015. Morphological study of Chaetoceros wighamii Brightwell (Chaetocerotaceae, Bacillariophyta) from Lake Vrana, Croatia. Acta Botanica Croatica 74:233–244.
9. Brown, C. M., J. E. Lawrence, and D. A. Campbell. 2006. Are phytoplankton population density maxima predictable through analysis of host and viral genomic DNA content? Journal of the Marine Biological Association of the UK 86:491.
10. Brown, C. M., and K. D. Bidle. 2014. Attenuation of virus production at high multiplicities of infection in Aureococcus anophagefferens. Virology 466-467:71–81.
11. Brussaard, C. P. D., A. A. M. Noordeloos, R. A. Sandaa, M. Heldal, and G. Bratbak. 2004. Discovery of a dsRNA virus infecting the marine photosynthetic protist Micromonas pusilla. Virology 319:280–291.
12. Campbell, L., H. Nolla, and D. Vaulot. 1994. The importance of Prochlorococcus to community structure in the central North Pacific Ocean. Limmnol. Oceanogr. 39:954–961.
13. Castberg, T., R. Thyrhaug, A. Larsen, R. A. Sandaa, M. Heldal, J. L. Van Etten, and G. Bratbak. 2002. Isolation and characterization of a virus that infects Emiliania huxleyi (Haptophyta). Journal of Phycology 38:767–774.
14. Chénard, C. 2014. Genomic characterization of viruses infecting freshwater polar cyanobacteria. University of British Columbia.
15. Connolly, J. A., M. J. Oliver, J. M. Beaulieu, C. A. Knight, L. Tomanek, and M. A. Moline. 2008. CORRELATED EVOLUTION OF GENOME SIZE AND CELL VOLUME IN DIATOMS (BACILLARIOPHYCEAE). Journal of Phycology 44:124–131.
16. Cottrell, M. T., and C. A. Suttle. 1991. Wide-spread occurrence and clonal variation in viruses which cause lysis of a cosmopolitan, eukaryotic marine phytoplankter, Micromonas pusilla. Marine Ecology Progress Series 78:1–9.
17. Cottrell, M. T., and C. A. Suttle. 1995. Dynamics of a lytic virus infecting the photosynthetic marine picoflagellate Micromonas pusilla. Limnology and Oceanography 40:730–739.
18. Derelle, E., C. Ferraz, M. L. Escande, S. Eychenié, R. Cooke, G. Piganeau, Y. Desdevises, L. Bellec, H. Moreau, and N. Grimsley. 2008. Life-cycle and genome of OtV5, a Large DNA virus of the pelagic marine unicellular green alga Ostreococcus tauri. PLoS ONE 3.
19. Dufresne, A., M. Ostrowski, D. J. Scanlan, L. Garczarek, S. Mazard, B. Palenik, I. T. Paulsen, N. T. de Marsac, P. Wincker, C. Dossat, S. Ferriera, J. Johnson, A. F. Post, W. R. Hess, and F. Partensky. 2008. Unraveling the genomic mosaic of a ubiquitous genus of marine cyanobacteria. Genome biology 9:R90.
20. Durand, M. D., R. E. Green, H. M. Sosik, and R. J. Olson. 2002. Diel variations in optical properties of Micromonas pusilla (Prasinophyceae). Journal of Phycology 38:1132–1142.
21. Dvořák, P., D. A. Casamatta, A. Poulíčková, P. Hašler, V. Ondřej, and R. Sanges. 2014. Synechococcus: 3 billion years of global dominance. Molecular Ecology 23:5538–5551.
22. Edwards, K. F., M. K. Thomas, C. A. Klausmeier, and E. Litchman. 2015. Light and growth in marine phytoplankton: allometric, taxonomic, and environmental variation. Limnology and Oceanography 60:540–552.
23. Eissler, Y., K. Wang, F. Chen, K. Eric Wommack, and D. Wayne Coats. 2009. Ultrastructural characterization of the lytic cycle of an intranuclear virus infecting the diatom Chaetoceros cf. wighamii (bacillariophyceae) from chesapeake bay, USA1. Journal of Phycology 45:787–797.
24. Frois-Moniz, K. 2014. Host/virus interactions in the marine cyanobacterium Prochlorococcus. Massachusetts Institute of Technology.
25. Gao, E.-B., J.-F. Gui, and Q.-Y. Zhang. 2012. A novel cyanophage with a cyanobacterial nonbleaching protein A gene in the genome. Journal of virology 86:236–45.
26. Gao, E. B., X. P. Yuan, R. H. Li, and Q. Y. Zhang. 2009. Isolation of a novel cyanophage infectious to the filamentous cyanobacterium Planktothrix agardhii (Cyanophyceae) from Lake Donghu, China. Aquatic Microbial Ecology 54:163–170.
27. Gobler, C. J., D. L. Berry, S. T. Dyhrman, S. W. Wilhelm, A. Salamov, A. V Lobanov, Y. Zhang, J. L. Collier, L. L. Wurch, A. B. Kustka, B. D. Dill, M. Shah, N. C. VerBerkmoes, A. Kuo, A. Terry, J. Pangilinan, E. A. Lindquist, S. Lucas, I. T. Paulsen, T. K. Hattenrath-Lehmann, S. C. Talmage, E. A. Walker, F. Koch, A. M. Burson, M. A. Marcoval, Y.-Z. Tang, G. R. Lecleir, K. J. Coyne, G. M. Berg…
28. Goldstein, D. A., I. J. Bendet, M. A. Lauffer, and K. M. Smith. 1967. Some Biological and Physicochemical Properties of Blue-Green Algal Virus Lpp-1. Virology 32:601–613.
29. Gromov, B. 1983. Cyanophages. Ann. Microbiol. (Inst. Pasteur) 134B:43–59.
30. Hahn, A., M. Stevanovic, O. Mirus, and E. Schleiff. 2012. The TolC-like protein HgdD of the cyanobacterium Anabaena sp. PCC 7120 is involved in secondary metabolite export and antibiotic resistance. Journal of Biological Chemistry 287:41126–41138.
31. Hansen, P. E. R. J., T. O. M. Fenchel, and P. Juel Hansen. 2006. The bloom-forming ciliate Mesodinium rubrum harbours a single permanent endosymbiont. Marine Biology Research 2:169–177.
32. Harrison, P. J., H. L. Conway, and R. C. Dugdale. 1976. Marine diatoms grown in chemostats under silicate or ammonium limitation.I.Cellular chemical composition and steady state growth kinetics of Skeletonema costatum. Marine Biology 35:177–186.
33. Harrison, P. J., A. Zingone, M. J. Mickelson, S. Lehtinen, N. Ramaiah, A. C. Kraberg, J. Sun, A. McQuatters-Gollop, and H. H. Jakobsen. 2015. Cell volumes of marine phytoplankton from globally distributed coastal data sets. Estuarine, Coastal and Shelf Science 162:130–142.
34. Heldal, M., D. J. Scanlan, S. Norland, F. Thingstad, and N. H. Mann. 2003. Elemental Composition of Single Cells of Various Strains of marine Prochlorococcus and Synechococcus Using X-Ray Microanalysis. Limnology and oceanography 48:1732–1743.
35. Herdman, M., M. Janvier, R. Rippka, and R. Y. Stanier. 1976. Genome size of cyanobacteria. Journal of General Microbiology:73–85.
36. Holtman, C. K., Y. Chen, P. Sandoval, A. Gonzales, M. S. Nalty, T. L. Thomas, P. Youderian, and S. S. Golden. 2005. High-throughput functional analysis of the Synechococcus elongatus PCC 7942 genome. DNA Research 12:103–115.
37. Hu, B., G. Yang, W. Zhao, Y. Zhang, and J. Zhao. 2007. MreB is important for cell shape but not for chromosome segregation of the filamentous cyanobacterium Anabaena sp. PCC 7120. Molecular Microbiology 63:1640–1652.
38. Jacobsen, A., G. Bratbak, and M. Heldal. 1996. Isolation and characterization of a virus infecting Phaeocystis pouchetii (Prymnesiophyceae). Journal of Phycology 32:923–927.
39. Jacquet, S., and G. Bratbak. 2003. Effects of ultraviolet radiation on marine virus-phytoplankton interactions. FEMS Microbiology Ecology 44:279–289.
40. Jahnke, J. 1989. The light and temperature dependence of growth rate and elemental composition of Phaeocystis globosa Scherffel and P. pouchetii (Har.) Lagerh. in batch cultures. Netherlands Journal of Sea Research 23:15–21.
41. Jia, Y., J. Shan, A. Millard, M. R. J. Clokie, and N. H. Mann. 2010. Light-dependent adsorption of photosynthetic cyanophages to Synechococcus sp. WH7803. FEMS Microbiology Letters 310:120–126.
42. Johannessen, T. V., G. Bratbak, A. Larsen, H. Ogata, E. S. Egge, B. Edvardsen, W. Eikrem, and R. A. Sandaa. 2015. Characterisation of three novel giant viruses reveals huge diversity among viruses infecting Prymnesiales (Haptophyta). Virology 476:180–188.
43. Palinska, K., B. Deventer, K. Hariri, and M. Lotocka. 2011. A taxonomic study on Phormidium – group (cyanobacteria) based on morphology, pigments, RAPD molecular markers and RFLP analysis of the 16S rRNA gene fragment. Fottea 11:41–55.
44. Kim, J., C. H. Kim, Y. Takano, I. K. Jang, S. W. Kim, and T. J. Choi. 2012. Isolation and physiological characterization of a new algicidal virus infecting the harmful dinoflagellate Heterocapsa pygmaea. Plant Pathology Journal 28:433–438.
45. Kim, J., C. Kim, S. Youn, and T. Choi. 2015. Isolation and physiological characterization of a novel algicidal virus infecting the marine diatom Skeletonema costatum. The Plant Pathology Journal 31:186–191.
46. Kim, J., S.-H. Yoon, and T.-J. Choi. 2015. Isolation and physiological characterization of a novel virus infecting Stephanopyxis palmeriana (Bacillariophyta). Algae 30:81–87.
47. Kimura, K., and Y. Tomaru. 2015. Discovery of two novel viruses expands the diversity of single-stranded DNA and single-stranded RNA viruses infecting a cosmopolitan marine diatom. Applied and Environmental Microbiology 81:1120–1131.
48. Kimura, K., and Y. Tomaru. 2013. Isolation and characterization of a single-stranded DNA virus infecting the marine diatom Chaetoceros sp. Strain SS628-11 isolated from western japan. PLoS ONE 8.
49. Kimura, K., and Y. Tomaru. 2015. Discovery of two novel viruses expands the diversity of single-stranded DNA and single-stranded RNA viruses infecting a cosmopolitan marine diatom. Applied and Environmental Microbiology 81:1120–1131.
50. Knisely, K., and W. Geller. 1986. Selective feeding of four zooplankton species on natural lake phytoplankton. Oecologia 69:86–94.
51. Lajeunesse, T. C., R. A. Andersen, and D. W. Galbraith. 2005. Symbiodinium (Pyrrophyta) genomes sizes (DNA content) are smallest among dinoflagellates. Journal of Phycology 41:880–886.
52. Leach, J., K. Lee, R. Benson, and E. Martin. 1980. Ultrastructure of the infection cycle of cyanophage SM-2 in Synechococcus elongatus (Cyanophyceae). Journal of Phycology 16:307–310.
53. Legendre, M., S. Santini, R. Sandaa, H. Himmelbauer, H. Ogata, G. Bratbak, and J. Claverie. 2015. The 474-Kilobase-Pair Complete Genome Sequence of CeV-01B , a Virus Infecting Haptolina (Chrysochromulina) ericina emerging subclade of the Megaviridae family with smaller genomes and particles than the originally described giant Mimiviridae. Genome Announcements 3:1–2.
54. Li, Y., Z. Lu, L. Sun, S. Ropp, G. F. Kutish, D. L. Rock, and J. L. Van Etten. 1997. Analysis of 74 kb of DNA located at the right end of the 330-kb chlorella virus PBCV-1 genome. Virology 237:360–77.
55. Liu, X., S. Kong, M. Shi, L. Fu, Y. Gao, and C. An. 2008. Genomic analysis of freshwater cyanophage Pf-WMP3 infecting cyanobacterium Phormidium foveolarum: The conserved elements for a phage. Microbial Ecology 56:671–680.
56. Liu, X., M. Shi, S. Kong, Y. Gao, and C. An. 2007. Cyanophage Pf-WMP4, a T7-like phage infecting the freshwater cyanobacterium Phormidium foveolarum: Complete genome sequence and DNA translocation. Virology 366:28–39.
57. Long, B., G. Jones, and P. Orr. 2001. Cellular microcystin content in N-limited Microcystis aeruginosa can be predicted from growth rate. Microbiology 67:278–283.
58. Mackenzie, J. J., and R. Haselkorn. 1972. An electron microscope study of infection by the blue-green algal virus SM-1. Virology 49:505–516.
59. Mackenzie, J., and R. Haselkorn. 1972. Physical properties of blue-green algal virus SM-1 and its DNA. Virology 49:497–504.
60. Mann, N. H., M. R. J. Clokie, A. Millard, A. Cook, W. H. Wilson, P. J. Wheatley, A. Letarov, and H. M. Krisch. 2005. The genome of S-PM2, a “photosynthetic” T4-type bacteriophage that infects marine Synechococcus strains. Journal of Bacteriology 187:3188–3200.
61. McAuley, P. J. 1987. Nitrogen limitation and amino-acid metabolism of Chlorella symbiotic with green hydra. Planta 171:532–538.
62. McEwan, M., R. Humayun, C. H. Slamovits, and P. J. Keeling. 2008. Nuclear genome sequence survey of the dinoflagellate Heterocapsa triquetra. Journal of Eukaryotic Microbiology 55:530–535.
63. Mirza, S. F., M. A. Staniewski, C. M. Short, A. M. Long, Y. V. Chaban, and S. M. Short. 2015. Isolation and characterization of a virus infecting the freshwater algae Chrysochromulina parva. Virology 486:105–115.
64. Moniruzzaman, M., G. R. LeCleir, C. M. Brown, C. J. Gobler, K. D. Bidle, W. H. Wilson, and S. W. Wilhelm. 2014. Genome of brown tide virus (AaV), the little giant of the Megaviridae, elucidates NCLDV genome expansion and host-virus coevolution. Virology 466-467:60–70.
65. Montealegre, R. J., J. Verreth, K. Steenbergen, J. Moed, and M. Machiels. 1995. A dynamic simulation model for the blooming of Oscillatoria agardhii in a monomictic lake. Ecological Modelling 78:17–24.
66. Morel, A., Y.-H. Ahn, F. Partensky, D. Vaulot, and H. Claustre. 1993. Prochlorococcus and Synechococcus - a Comparative-Study of Their Optical-Properties in Relation To Their Size and Pigmentation. Journal of Marine Research 51:617–649.
67. Nagasaki, K., K. Tarutani, and M. Yamaguchi. 1999. Growth characteristics of Heterosigma akashiwo virus and its possible use as a microbial agent for red tide control. Appl. Environ. Microbiol. 65:898–902.
68. Nagasaki, K., J.-J. Kim, Y. Tomaru, Y. Takao, and S. Nagai. 2009. Isolation and characterization of a novel virus infecting Teleaulax amphioxeia (Cryptophyceae). Plankton and Benthos Research 4:122–124.
69. Nagasaki, K., Y. Shirai, Y. Takao, H. Mizumoto, K. Nishida, and Y. Tomaru. 2005. Comparison of Genome Sequences of Single-Stranded RNA Viruses Infecting the Bivalve-Killing Dinoflagellate. Applied and environmental microbiology 71:8888–8894.
70. Nagasaki, K., Y. Tomaru, N. Katanozaka, Y. Shirai, K. Nishida, S. Itakura, and M. Yamaguchi. 2004. Isolation and characterization of a novel single-stranded RNA virus infecting the bloom-forming diatom Rhizosolenia setigera. Applied and environmental microbiology 70:704–11.
71. Ou, T., S. Li, X. Liao, and Q. Zhang. 2013. Cultivation and characterization of the MaMV-DC cyanophage that infects bloom-forming cyanobacterium Microcystis aeruginosa. Virologica Sinica 28:266–271.
72. Ou, T., X. Y. Liao, X. C. Gao, X. D. Xu, and Q. Y. Zhang. 2015. Unraveling the genome structure of cyanobacterial podovirus A-4L with long direct terminal repeats. Virus Research 203:4–9.
73. Padan, E., D. Ginzburg, and M. Shilo. 1970. The reproductive cycle of cyanophage LPPl-G in Plectonema boryanum and its dependence on photosynthectic and respiratory systems. Virology 40:514–521.
74. Pagarete, A., T. Grébert, O. Stepanova, R.-A. Sandaa, and G. Bratbak. 2015. Tsv-N1: A Novel DNA Algal Virus that Infects Tetraselmis striata. Viruses 7:3937–3953.
75. Raytcheva, D. A., C. Haase-Pettingell, J. M. Piret, and J. A. King. 2011. Intracellular assembly of cyanophage Syn5 proceeds through a scaffold-containing procapsid. Journal of virology 85:2406–15.
76. Read, B. a, J. Kegel, M. J. Klute, A. Kuo, S. C. Lefebvre, F. Maumus, C. Mayer, J. Miller, A. Monier, A. Salamov, J. Young, M. Aguilar, J.-M. Claverie, S. Frickenhaus, K. Gonzalez, E. K. Herman, Y.-C. Lin, J. Napier, H. Ogata, A. F. Sarno, J. Shmutz, D. Schroeder, C. de Vargas, F. Verret, P. von Dassow, K. Valentin, Y. Van de Peer, G. Wheeler, J. B. Dacks, C. F. Delwiche, S. T. Dyhrman, G. Gl…
77. Reynolds, C. S., and E. G. Bellinger. 1992. Patterns of abundance and dominance of the phytoplankton of Rostherne Mere, England: Evidence from an 18-year data set. Aquatic Sciences 54:10–36.
78. Riegman, R., and W. Stolte. 2000. Nutrient uptake and alkaline phosphatase (EC 3:1:3:1) activity of Emiliania huxleyi (Prymnesiophyceae) during growth under N and P limitation in continuous cultures. Journal of Phycology 36:87–96.
79. Rocap, G., F. W. Larimer, J. Lamerdin, S. Malfatti, P. Chain, N. A. Ahlgren, A. Arellano, M. Coleman, L. Hauser, W. R. Hess, Z. I. Johnson, M. Land, D. Lindell, A. F. Post, W. Regala, M. Shah, S. L. Shaw, C. Steglich, M. B. Sullivan, C. S. Ting, A. Tolonen, E. a Webb, E. R. Zinser, and S. W. Chisholm. 2003. Genome divergence in two Prochlorococcus ecotypes reflects oceanic niche differentiati…
80. Sabehi, G., L. Shaulov, D. H. Silver, I. Yanai, A. Harel, and D. Lindell. 2012. A novel lineage of myoviruses infecting cyanobacteria is widespread in the oceans. Proceedings of the National Academy of Sciences of the United States of America 109:2037–2042.
81. Safferman, R., T. Diener, P. Desjardins, and M. Morris. 1972. Isolation and characterization of AS-1, a phycovirus infecting the blue-green algae, Anacystis nidulans and Synechococcus cedrorum. Virology 47:105–113.
82. Sandaa, R. a, M. Heldal, T. Castberg, R. Thyrhaug, and G. Bratbak. 2001. Isolation and characterization of two viruses with large genome size infecting Chrysochromulina ericina (Prymnesiophyceae) and Pyramimonas orientalis (Prasinophyceae). Virology 290:272–80.
83. Savichtcheva, O., D. Debroas, R. Kurmayer, C. Villar, J. P. Jenny, F. Arnaud, M. E. Perga, and I. Domaizon. 2011. Quantitative PCR enumeration of total/toxic Planktothrix rubescens and total cyanobacteria in preserved DNA isolated from lake sediments. Applied and Environmental Microbiology 77:8744–8753.
84. Schöne, H. K. 1982. The influence of light and temperature on the growth rates of six phytoplankton species from the upwelling area off Northwest Africa. Rapp. Pv. Reun. Cons. Int. Explor. Mer 180:246–253.
85. Sherman, L. A., M. Connelly, and D. Sherman. 1976. Infection of Synechococcus cedrorum by the Cyanophage AS-1M. Virology 71:1–16.
86. Shirai, Y., Y. Takao, H. Mizumoto, Y. Tomaru, D. Honda, and K. Nagasaki. 2006. Genomic and phylogenetic analysis of a single-stranded RNA virus infecting Rhizosolenia setigera (Stramenopiles: Bacillariophyceae). Journal of the Marine Biological Association of the UK 86:475–483.
87. Shirai, Y., Y. Tomaru, Y. Takao, H. Suzuki, T. Nagumo, and K. Nagasaki. 2008. Isolation and characterization of a single-stranded RNA virus infecting the marine planktonic diatom Chaetoceros tenuissimus Meunier. Applied and Environmental Microbiology 74:4022–4027.
88. Simis, S. G. H., M. Tijdens, H. L. Hoogveld, and H. J. Gons. 2007. Optical signatures of the filamentous cyanobacterium Leptolyngbya boryana during mass viral lysis. Limnololgy and Oceanography 52:184–197.
89. Singh, P. K. 1974. Isolation and characterization of a new virus infecting the blue-green alga Plectonema boryanum. Virology 58:586–588.
90. Spilling, K., and S. Markager. 2008. Ecophysiological growth characteristics and modeling of the onset of the spring bloom in the Baltic Sea. Journal of Marine Systems 73:323–337.
91. Stoddard, L. I., J. B. H. Martiny, and M. F. Marston. 2007. Selection and characterization of cyanophage resistance in marine Synechococcus strains. Applied and Environmental Microbiology 73:5516–5522.
92. Strathmann, R. R. 1967. Estimating the organic carbon content of phytoplankton from cell volume or plasma volume. Limnology and Oceanography 12:411–418.
93. Šulčius, S., E. Šimoliunas, J. Staniulis, J. Koreivieňe, P. Baltrušis, R. Měskys, and R. Paškauskas. 2015. Characterization of a lytic cyanophage that infects the bloom-forming cyanobacterium Aphanizomenon flos-aquae. FEMS Microbiology Ecology 91:1–7.
94. Sule, P., and R. Belas. 2013. A novel inducer of Roseobacter motility is also a disruptor of algal symbiosis. Journal of Bacteriology 195:637–646.
95. Suttle, C. A., and A. M. Chan. 1993. Marine cyanophages infecting oceanic and coastal strains of Synechococcus: abundance, morphology, cross-infectivity and growth characteristics. Marine Ecology Progress Series 92:99–109.
96. Thompson, P., P. Harrison, and J. Parslow. 1991. Influence of irradiance on cell volume and carbon quota for ten species of marine phytoplankton. Journal of Phycology 27:351–360.
97. Tomaru, Y., N. Katanozaka, K. Nishida, Y. Shirai, K. Tarutani, M. Yamaguchi, and K. Nagasaki. 2004. Isolation and characterization of two distinct types of HcRNAV, a single-stranded RNA virus infecting the bivalve-killing microalga Heterocapsa circularisquama. Aquatic Microbial Ecology 34:207–218.
98. Tomaru, Y., Y. Shirai, H. Suzuki, T. Nagumo, and K. Nagasaki. 2008. Isolation and characterization of a new single-stranded DNA virus infecting the cosmopolitan marine diatom Chaetoceros debilis. Aquatic Microbial Ecology 50:103–112.
99. Tomaru, Y., Y. Shirai, K. Toyoda, and K. Nagasaki. 2011. Isolation and characterisation of a single-stranded DNA virus infecting the marine planktonic diatom Chaetoceros tenuissimus. Aquatic microbial ecology 64:175–184.
100.Tomaru, Y., Y. Takao, H. Suzuki, T. Nagumo, K. Koike, and K. Nagasaki. 2011. Isolation and characterization of a single-stranded DNA virus infecting Chaetoceros lorenzianus Grunow. Applied and Environmental Microbiology 77:5285–5293.
101.Tomaru, Y., Y. Takao, H. Suzuki, T. Nagumo, and K. Nagasaki. 2009. Isolation and characterization of a single-stranded RNA virus infecting the bloom-forming diatom Chaetoceros socialis. Applied and Environmental Microbiology 75:2375–2381.
102.Tomaru, Y., K. Toyoda, K. Kimura, Y. Takao, K. Sakurada, N. Nakayama, and K. Nagasaki. 2013. Isolation and characterization of a single-stranded RNA virus that infects the marine planktonic diatom Chaetoceros sp. (SS08-C03). Phycological Research 61:27–36.
103.Tomaru, Y., K. Toyoda, H. Suzuki, T. Nagumo, K. Kimura, and Y. Takao. 2013. New single-stranded DNA virus with a unique genomic structure that infects marine diatom Chaetoceros setoensis. Scientific reports 3:3337.
104.Van Etten, J. L., D. E. Burbank, Y. Xia, and R. H. Meints. 1983. Growth cycle of a virus, PBCV-1, that infects Chlorella-like algae. Virology 126:117–125.
105.Vaulot, D., J. Birrien, D. Marie, R. Casotti, M. J. W. Veldhuis, G. Kraay, and M. Chrétiennot-Dinet. 1994. Morphology, ploidy, pigment composition, and genome size of cultured strains of Phaeocystis (Prymnesiophyceae). Journal of Phycology 30:1022–1035.
106.Veldhuis, M. J. W., T. L. Cucci, and M. E. Sieracki. 1997. Cellular DNA content of marine phytoplankton using two new fluorochromes: taxanomic and ecological implications. Journal of Phycology 33:527–541.
107.Verity, P. G., C. Y. Robertson, C. R. Tronzo, M. G. Andrews, J. R. Nelson, and M. E. Sieracki. 1992. Relationships between cell volume and the carbon and nitrogen content of marine photosynthetic nanoplankton. Limnology and Oceanography 37:1434–1446.
108.Wang, K., and F. Chen. 2008. Prevalence of highly host-specific cyanophages in the estuarine environment. Environmental Microbiology 10:300–312.
109.Waters, R. E., and A. T. Chan. 1982. Micromonas pusilla Virus: the Virus Growth Cycle and Associated Physiological Events Within the Host Cells; Host Range Mutation. Journal of General Virology 63:199–206.
110.Wilson, W. H., N. G. Carr, and N. H. Mann. 1996. The effect of phosphate status on the kinetics of cyanophage infection in the oceanic cyanobacterium Synechococcus sp. WH7803. Journal of Phycology 32:506–516.
111.Worden, A., J. Lee, and T. Mock. 2009. Green evolution and dynamic adaptations revealed by genomes of the marine picoeukaryotes Micromonas. Science 324:268–272.
112.Xia, H., T. Li, F. Deng, and Z. Hu. 2013. Freshwater cyanophages. Virologica Sinica 28:253–259.
113.Yamaguchi, H., S. Suzuki, Y. Tanabe, Y. Osana, Y. Shimura, K. Ishida, and M. Kawachi. 2015. Complete Genome Sequence of Microcystis aeruginosa NIES-2549 , a Bloom-forming cyanobacterium from Lake Kasumigaura, Japan. Genome Announcements 3:9–10.
114.Yamaguchi, M., S. Itakura, and T. Uchida. 2001. Nutrition and growth kinetics in nitrogen- or phosphorus-limited cultures of the “novel red tide” dinoflagellate Heterocapsa circularisquama (Dinophyceae). Phycologia 40:313–318.
115.Yan, X. D., T. Castberg, G. Bratbak, T. S. Baker, and P. R. Chipman. 2005. The marine algal virus PpV01 has an icosahedral capsid with T=219 quasisymmetry. Journal of Virology 79:9236–9243.
116.Yoshida, T., Y. Takashima, Y. Tomaru, Y. Takao, S. Hiroishi, and Y. Shirai. 2006. Isolation and Characterization of a Cyanophage Infecting the Toxic Cyanobacterium Microcystis aeruginosa. Applied and Environmental Microbiology 72:1239–1247.
117.Gallot-Lavallé, L., A. Pagarete, M. Legendre, S. Santini, R. Sandaa, H. Himmelbauer, H. Ogata, G. Bratbak, and J. Claverie. 2015. The 474-Kilobase-Pair Complete Genome Sequence of CeV-01B , a Virus Infecting Haptolina (Chrysochromulina) ericina emerging subclade of the Megaviridae family with smaller genomes and particles than the originally described giant Mimiviridae. Genome Announcements 3…
118.Nagasaki, K., Y. Tomaru, K. Tarutani, S. Yamanaka, H. Tanabe, and N. Katanozaka. 2003. Growth Characteristics and Intraspecies Host Specificity of a Large Virus Infecting the Dinoflagellate Heterocapsa circularisquama Growth Characteristics and Intraspecies Host Specificity of a Large Virus Infecting the Dinoflagellate Heterocapsa circulari. Applied and Environmental Microbiology 69:2580–2586.
119.Toyoda, K., K. Kimura, N. Hata, N. Nakayama, K. Nagasaki, and Y. Tomaru. 2012. Isolation and characterisation of a single-stranded DNA virus infecting the marine planktonic diatom Chaetoceros sp. (strain TG07-C28). Plankton and Benthos Research 7:20–28.
120. Hackl, T., Martin, R., Barenhoff, K., Duponchel, S., Heider, D. and Fischer, M.G., 2020. Four high-quality draft genome assemblies of the marine heterotrophic nanoflagellate Cafeteria roenbergensis. Scientific Data, 7(1), pp.1-9.
121. Otto, K., Weichart, D. and Kjelleberg, S., 1997. Plasmid Transfer between Marine Vibrio Strains during Predation by the Heterotrophic Microflagellate Cafeteria roenbergensis. Appl. Environ. Microbiol., 63(2), pp.749-752.
122. Taylor, B.P., Weitz, J.S., Brussaard, C.P. and Fischer, M.G., 2018. Quantitative infection dynamics of Cafeteria roenbergensis virus. Viruses, 10(9), p.468.
